# Growth cone advance requires EB1 as revealed by genomic replacement with a light-sensitive variant

**DOI:** 10.1101/2022.09.22.509085

**Authors:** Alessandro Dema, Rabab Charafeddine, Shima Rahgozar, Jeffrey van Haren, Torsten Wittmann

## Abstract

A challenge in analyzing dynamic intracellular cell biological processes is the dearth of methodologies that are sufficiently fast and specific to perturb intracellular protein activities. We previously developed a light-sensitive variant of the microtubule plus end tracking protein EB1 by inserting a blue light-controlled protein dimerization module between functional domains. Here we describe an advanced method to replace endogenous EB1 with this light-sensitive variant in a single genome editing step enabling this approach in human induced pluripotent stem cells and derived neurons. We demonstrate that acute and local optogenetic EB1 inactivation in developing cortical neurons induces microtubule depolymerization in the growth cone periphery and subsequent neurite retraction. In addition, advancing growth cones are repelled from areas of blue light exposure. These phenotypes were independent of the neuronal EB1 homolog EB3, revealing a direct dynamic role of EB1-mediated microtubule plus end interactions in neuron morphogenesis and neurite guidance.
