## Supplemental Table 1 for "Growth cone advance requires EB1 as revealed by genomic replacement with a light-sensitive variant"

### Sheet: Sheet1
Construction of knock-in π-EB1 cassettes
1. EB1N-LZ-LOV2_IRES-mCherry-Zkd1-EB1C
EB1N-LZ-LOV2 forward	GGTGCTAGCACCATGGCAGTGAACGTATACTCA
EB1N-LZ-LOV2 revers	CTAAAGTTCTTTTGCCGCCTCATC
EMCV-IRES forward	ATTGATGAGGCGGCAAAAGAACTTTAGCGCCCGCCCCACGACCCGC
EMCV IRES reverse	ACCGCTAGCCATGGTTGTGGCCATATTATCATCGTG
2. pUC19-pi-EB1_IRES-mCherry (LZ-LOV2-IRES-mCherry-Zdk1)
genomic PCR 5' homology arm (~1500 bp)
5' HA forward	GCATGCCTATACCTCATTTGA
5' HA reverse	ACCAGGGTTCTTTCGCACCAC
genomic PCR 3' homology arm (~2000 bp)
3' HA forward	GTGGGCAACGGAGACGACGAG
3' HA reverse	CCCACTTCACACGTGAGGCAG
Gibson assembly of HDR cassette (also used for the EF1alpha variant, pUC19-pi-EB1_EF1a-mCherry )
pi-element forward	CGTCGTTCGCAAGAATCCAGGTATGAAACAGCTGGAAGAT
pi-element reverse	GCTGCATCAACTCAGCTGCTTCATCGTCTCCGTTGCCCACGCTA
5' HA forward	AGAGGATCCCCGGGTACCGAGCTCGGCATGCCTATACCTCATTTGATTCAGC
5' HA reverse	CTGGATTCTTGCGAACGACGCCAGGGCCAGCCTTAGGAGCCGC
3' HA forward	AGCAGCTGAGTTGATGCAGCAGGTGGGCACCCCTGTGTTTAGC
3' HA reverse	CGACGTTGTAAAACGACGGCCAGTGCCCACTTCACACGTGAGGCAGTAAGTTC
3. pUC19-sv40-blastR-EF1α-mCherry-Zdk1-EB1C
SV40-BlasticidinR forward (G.A)	GGAAACAGCTATGACCATGATTACGCCAAGCTAGGTGTGGAAAGTCCCCAGGCTCCCC
SV40-BlasticidinR reverse (G.A.)	CTGCAATAAACAAGTTCTCGAATTGTGCTTAGCCCTCCCACACATAACCAGAGGGC
SV40 polyA forward (G.A)	GCACAATTCGAGAACTTGTTTATTGCAGC
SV40 PolyA reverse (G.A.)	CCAAACTGGATCTCTGCTGTCCCCCAGACATGATAAGATACATTGATGAGTTTGG
EF1α forward (G.A)	GGGACAGCAGAGATCCAGTTTGGGGCTCCGGTGCCCGTCAGTGGGCAGAGCGCAC
EF1α reverse (G.A.)	GGTGGCGACCGGTAGCGCTAGCTCACGACACCTGAAATGGAAGAAAAAAACTTTGAACC
mCherry-Zdk1-EB1C-polyA forward (G.A)	CAGGTGTCGTGAGCTAGCGCTACCGGTCGCCACCATGGTGAGCAAGGGCGAGGA
mCherry-Zdk1-EB1C-polyA reverse (G.A.)	GTTGTAAAACGACGGCCAGTGAATTGAACTAGAATGCAGTGAAAAAAATGCTTTATTTG
4. EB1N-LZ-LOV2-polyA-EF1α-mCherry-Zdk1-EB1C
polyA-EF1α forward (G.A.)	TGATGAGGCGGCAAAAGAACTTTAAGGATCCGCACAATTCGAGAACTTGTTTATTGCAG
EB1C reverse (G.A.)	TTATGATCAGTTATCTAGATCCGGTGGATCCTTAATACTCTTCTTGCTCCTCCTGTGGG
5. pUC19-pi-EB1_EF1α-mCherry (LZ-LOV2-polyA-EF1alpha-mCherry-Zdk1)
same as construct #2
6. pUC19-pi-EB1_EF1α-EGFP (LZ-LOV2-polyA-EF1alpha-EGFP-Zdk1)
EGFP forward	GGTGTCGTGAGCTAGCGCTACCGGTCGCCACCATGGTGAGCAAGGGCGAGGAGCTGTTCA
EGFP reverse	CTTTATTGAATTTGTTATCCACCATGGATCCAGAACCCTTGTACAGCTCGTCCATGCCGA
Guide RNAs
7. pSpCas9(BB)-2A-mCherry
T2A-mCherry forward	GGCCGGCCAGGCAAAAAAGAAAAAGGAATTCGGAGGAGGCGGTAGTGGCAGAGGAAGT
T2A-mCherry reverse	CGAGGCTGATCAGCGAGCTCTAGTTAGAATTCCTTGTACAGCTCGTCCATGCCGCCGGT
8. gRNAs exon 5 MAPRE1/EB1 (knock in)
EB1 exon 5, guide1, top	CACCGTGTGGGCAACGGAGACGACG
EB1 exon5, guide1, bottom	AAACCGTCGTCTCCGTTGCCCACAC
EB1 exon 5, guide2, top	CACCGGGGTTCTTTCGCACCACACC
EB1 exon 5, guide2, bottom	AAACGGTGTGGTGCGAAAGAACCCC
EB1 exon 5, guide3, top	CACCGGGTGTGGTGCGAAAGAACCC
EB1 exon 5, guide3, bottom	AAACGGGTTCTTTCGCACCACACCC
9. gRNAs exon1 MAPRE3/EB3 (knock out)
EB3 exon 1, guide1, top	CACCGGTCGCCATGATATGCTTGCA
EB3 exon 1, guide1, bottom	AAACTGCAAGCATATCATGGCGACC
EB3 exon 1, guide2, top	CACCGTCGCCATGATATGCTTGCAT
EB3 exon 1, guide2, bottom	AAACATGCAAGCATATCATGGCGAC
EB3 exon 1, guide3, top	CACCGTCTTGGTATAGTTGAGGTGC
EB3 exon 1, guide3, bottom	AAACGCACCTCAACTATACCAAGAC
Other DNA constructs
10. EB1N-mScarletI-LZ-LOV2 / EB1N-mApple-LZ-LOV2
mScarlet-I forward	CTGGTGTGGTGCGAAAGAACCCTGGTCTCGAGATGGTGTCTAAGGGCGAAGAGCTGATC
mScarlet-I reverse	TATCTTCCAGCTGTTTCATACCTCCCTTGTACAGCTCGTCCATGCCGCCGGTGGAG
GCN4_LZ-LOV2 forward	GGAGGTATGAAACAGCTGGAAGATAAAGTG
GCN4_LZ-LOV2 reverse	GATTATGATCAGTTATCTAGATCCGGTGGATCCTTAAAGTTCTTTTGCCGCCTCATCAA
mApple forward	CTGGTGTGGTGCGAAAGAACCCTGGTCTCGAGATGGTGAGCAAGGGCGAGGAGAATAAC
mApple reverse	TATCTTCCAGCTGTTTCATACCTCCCTTGTACAGCTCGTCCATGCCGCCGGTGGAG
Genomic PCR primers
π-element integration MAPRE1 locus
Presence or absence of π-element
11a. 5' forward (upstream of integration site)	GCTCCCCAGAGGCCCATCTCAACACAG
11b. 3' reverse (downstream of intergration site)	CACCCTGGCCACCGCAAGGATCCTATC
This primer pair binds within the homology arms, and does not report on correct integration, although absence of the WT band (189 bp) indicates if the locus was edited. These primers can also be combined with the primers below.
To verify correct 5' integration
11c. 5' forward (upstream of 5' homology arm)	CATCCATGCCCTAGCATGTATCAGTCC
11d. LOV2 reverse	TACGTTCAAGTGCAGCAGCCAATCC
To verify correct 3' integration
11e. Zdk1 Forward	ATCCATCTCAGAGCGCCAATCTGCT
11f. 3' reverse (downstream of 3' homology arm)	CCATTCCAGGCACTTAACATTCAGC
MAPRE3/EB3 knock out
MAPRE3/EB3, forward primer exon 1	CCCCAGTGCTGACCTCACCTTTCT
MAPRE3/EB3, reverse primer exon 1	TTCCTTCCAGCAGGGCCACTTCCC
